# Gene expression noise produces cell-to-cell heterogeneity in eukaryotic homologous recombination rate

**DOI:** 10.1101/563643

**Authors:** Jian Liu, Jean-Marie François, Jean-Pascal Capp

**Affiliations:** INSA/Université de Toulouse, Laboratoire d’Ingénierie des Systèmes Biologiques et des Procédés, UMR CNRS 5504, UMR INRA 792, Toulouse, France

**Keywords:** Stochastic gene expression, recombination, *Saccharomyces cerevisiae*, yeast, single-cell analysis, rate of evolution

## Abstract

Variation in gene expression among genetically identical individual cells (called gene expression noise) directly contributes to phenotypic diversity. Whether such variation can impact genome stability and lead to variation in genotype remains poorly explored. We addressed this question by investigating whether noise in the expression of genes affecting homologous recombination (HR) activity either directly (*RAD52*) or indirectly (*RAD27*) confers cell-to-cell heterogeneity in HR rate in *Saccharomyces cerevisiae*. Using cell sorting to isolate subpopulations with various expression levels, we show that spontaneous HR rate is highly heterogeneous from cell-to-cell in clonal populations depending on the cellular amount of proteins affecting HR activity. Phleomycin-induced HR is even more heterogeneous, showing that *RAD27* expression noise strongly affects the rate of recombination from cell-to-cell. Strong variations in HR rate between subpopulations are not correlated to strong changes in cell cycle stage. Moreover, this heterogeneity occurs even when simultaneously sorting cells at equal expression level of another gene involved in DNA damage response (*BMH1*) that is upregulated by DNA damage, showing that the initiating DNA damage is not responsible for the observed heterogeneity in HR rate. Thus gene expression noise seems mainly responsible for this phenomenon. Finally, HR rate non-linearly scales with Rad27 levels showing that total amount of HR cannot be explained solely by the time- or population-averaged Rad27 expression. Altogether, our data reveal interplay between heterogeneity at the gene expression and genetic levels in the production of phenotypic diversity with evolutionary consequences from microbial to cancer cell populations.
