## Supplemental Table 1 for "Gene expression noise produces cell-to-cell heterogeneity in eukaryotic homologous recombination rate"

### Sheet: Fig2A,B,C; Supp Fig 2A,B,C
Sorting of RAD27-YFP-tdTomato
	Repeat 1						Repeat 2						Repeat 3
	Number of cells sorted on YPD plate	Number of clones on YPD plate	Number of cells sorted on 5-FOA plate	Number of clones on 5-FOA plate	Frequence (10^-6)	Viability	Number of cells sorted on YPD plate	Number of clones on YPD plate	Number of cells sorted on 5-FOA plate	Number of clones on 5-FOA plate	Frequence (10^-6)	Viability	Number of cells sorted on YPD plate	Number of clones on YPD plate	Number of cells sorted on 5-FOA plate	Number of clones on 5-FOA plate	Frequence (10^-6)	Viability
tdTomato-high	150	110	10000000	57	7.77273	0.733333	150	93	7375000	50	10.9349	0.62	150	92	10000000	60	9.78261	0.613333
tdTomato-low	150	88	10000000	5	0.852273	0.586667	150	87	5623000	4	1.22649	0.58	150	100	10000000	8	1.2	0.666667
Sorting of RAD27-YFP-tdTomato with phleomycin
	Repeat 1						Repeat 2						Repeat 3
	Number of cells sorted on YPD plate	Number of clones on YPD plate	Number of cells sorted on 5-FOA plate	Number of clones on 5-FOA plate	Frequence (10^-6)	Viability	Number of cells sorted on YPD plate	Number of clones on YPD plate	Number of cells sorted on 5-FOA plate	Number of clones on 5-FOA plate	Frequence (10^-6)	Viability	Number of cells sorted on YPD plate	Number of clones on YPD plate	Number of cells sorted on 5-FOA plate	Number of clones on 5-FOA plate	Frequence (10^-6)	Viability
tdTomato-high	150	102	10000000	283	41.6176	0.68	150	97	10000000	420	64.9485	0.646667	150	73	4200000	130	63.6008	0.486667
tdTomato-low	150	72	10000000	10	2.08333	0.48	150	84	10000000	30	5.35714	0.56	150	60	4420000	5	2.82805	0.4
Sorting of RAD52-YFP-tdTomato
	Repeat 1						Repeat 2						Repeat 3
	Number of cells sorted on YPD plate	Number of clones on YPD plate	Number of cells sorted on 5-FOA plate	Number of clones on 5-FOA plate	Frequence (10^-6)	Viability	Number of cells sorted on YPD plate	Number of clones on YPD plate	Number of cells sorted on 5-FOA plate	Number of clones on 5-FOA plate	Frequence (10^-6)	Viability	Number of cells sorted on YPD plate	Number of clones on YPD plate	Number of cells sorted on 5-FOA plate	Number of clones on 5-FOA plate	Frequence (10^-6)	Viability
tdTomato-high	150	104	7000000	30	6.18132	0.693333	150	102	10000000	40	5.88235	0.68	150	86	10000000	27	4.7093	0.573333
tdTomato-low	150	97	7000000	8	1.7673	0.646667	150	93	10000000	9	1.45161	0.62	150	87	10000000	5	0.862069	0.58
	RAD27-YFP-tdTomato					RAD27-YFP-tdTomato+phleomycin (4µg/ml)					RAD52-YFP-tdTomato
	frequency of low 10%	frequency of high 10%	*10-6			frequency of low 10%	frequency of high 10%	*10-6			frequency of low 10%	frequency of high 10%	*10-6
	0.852273	7.77273				2.08333	41.6176				1.7673	6.18132
	1.22649	10.9349				5.35714	64.9485				1.45161	5.88235
	1.2	9.78261				2.82805	63.6008				0.862069	4.7093
Mean	1.09292	9.49676			Mean	3.42284	56.7223			Mean	1.36033	5.59099
SD	0.208828	1.60037			SD	1.71604	13.0984			SD	0.45947	0.77806
Confidential Interval(0.95)	0.236307	1.81095			Confidential Interval(0.95)	1.94184	14.8219			Confidential Interval(0.95)	0.51993	0.880441
	Viability of low 10%	Viability of high 10%	%			Viability of low 10%	Viability of high 10%	%			Viability of low 10%	Viability of high 10%	%
	58.6667	73.3333				48	68				64.6667	69.3333
	58	62				56	64.6667				62	68
	66.6667	61.3333				40	48.6667				58	57.3333
Mean	61.1111	65.5556			Mean	48	60.4444			Mean	61.5556	64.8889
SD	4.82279	6.744			SD	8	10.3351			SD	3.35548	6.57718
Confidential Interval(0.95)	5.4574	7.63141			Confidential Interval(0.95)	9.05269	11.6951			Confidential Interval(0.95)	3.79702	7.44264

### Sheet: Fig3B
Sorting of RAD27-YFP-tdTomato/pBMH1-GFP
	Repeat 1						Repeat 2						Repeat 3
	Number of cells sorted on YPD plate	Number of clones on YPD plate	Number of cells sorted on 5-FOA plate	Number of clones on 5-FOA plate	Frequence (10^-6)	Viability	Number of cells sorted on YPD plate	Number of clones on YPD plate	Number of cells sorted on 5-FOA plate	Number of clones on 5-FOA plate	Frequence (10^-6)	Viability	Number of cells sorted on YPD plate	Number of clones on YPD plate	Number of cells sorted on 5-FOA plate	Number of clones on 5-FOA plate	Frequence (10^-6)	Viability
P1	150	83	2000000	0	0	0.553333	150	79	2000000	0	0	0.526667	150	80	2000000	0	0	0.533333
P2	150	75	2000000	0	0	0.5	150	78	2000000	0	0	0.52	150	82	2000000	0	0	0.546667
P3	150	77	2000000	0	0	0.513333	150	81	2000000	1	0.925926	0.54	150	84	2000000	0	0	0.56
P4	150	84	2000000	6	5.35714	0.56	150	76	2000000	8	7.89474	0.506667	150	83	2000000	11	9.93976	0.553333
P5	150	79	2000000	7	6.64557	0.526667	150	85	2000000	12	10.5882	0.566667	150	81	2000000	9	8.33333	0.54
	RAD27-YFP-tdTomato/pBMH1-GFP
	frequency of P1	frequency of P2	frequency of P3	frequency of P4	frequency of P5	*10-6
	0	0	0	5.35714	6.64557
	0	0	0.925926	7.89474	10.5882
	0	0	0	9.93976	8.33333
Mean				7.73055	8.52238
SD				2.29572	1.97812
Confidential Interval(0.95)				2.5978	2.23841
data form sorting of extrem subpopulation	0.852273				7.77273
	1.22649				10.9349
	1.2				9.78261
Wilcoxon signed rank test	V = 0
	p=0.03
	Viability of P1	Viability of P2	Viability of P3	Viability of P4	Viability of P5	%
	0.553333	0.5	0.513333	0.56	0.526667
	0.526667	0.52	0.54	0.506667	0.566667
	0.533333	0.546667	0.56	0.553333	0.54
Mean	0.537778	0.522222	0.537778	0.54	0.544444
SD	0.0138778	0.0234126	0.0234126	0.0290593	0.020367
Confidential Interval(0.95)	0.0157039	0.0264933	0.0264933	0.0328831	0.023047

### Sheet: Fig4C, Supp Fig4
Sorting of RAD27-YFP-tdTomato/pBMH1-GFP
	Repeat 1						Repeat 2						Repeat 3
	Number of cells sorted on YPD plate	Number of clones on YPD plate	Number of cells sorted on 5-FOA plate	Number of clones on 5-FOA plate	Frequence (10^-6)	Viability	Number of cells sorted on YPD plate	Number of clones on YPD plate	Number of cells sorted on 5-FOA plate	Number of clones on 5-FOA plate	Frequence (10^-6)	Viability	Number of cells sorted on YPD plate	Number of clones on YPD plate	Number of cells sorted on 5-FOA plate	Number of clones on 5-FOA plate	Frequence (10^-6)	Viability
tdTomato-high	150	111	4000000	32	10.8108	0.74	150	90	5000000	25	8.33333	0.6	150	108	4000000	29	10.0694	0.72
tdTomato-low	150	110	4000000	2	0.681818	0.733333	150	96	5000000	3	0.9375	0.64	150	110	4000000	5	1.70455	0.733333
GFP-high	150	120	4000000	3	0.9375	0.8	150	94	5000000	5	1.59574	0.626667	150	102	4000000	5	1.83824	0.68
GFP-low	150	108	4000000	10	3.47222	0.72	150	93	5000000	10	3.22581	0.62	150	107	4000000	10	3.50467	0.713333
	RAD27-YFP-tdTomato/pBMH1-GFP
	frequency of low tdTomato	frequency of high tdTomato	frequency of low GFP	frequency of high GFP	*10-6
	0.681818	10.8108	3.47222	0.9375		tdTomato-high	tdTomato-low	GFP-high	GFP-low
	0.9375	8.33333	3.22581	1.59574
	1.70455	10.0694	3.50467	1.83824
Mean	1.10795	9.73786	3.4009	1.45716
SD	0.532244	1.27159	0.152502	0.466085
Confidential Interval(0.95)	0.60228	1.43891	0.172569	0.527415
	Viability of low tdTomato	Viability of high tdTomato	Viability of low GFP	Viability of high GFP	%
	73.3333	74.3333	72.3333	80.3333
	64	59.6667	62.3333	63
	73.6667	72.3333	71.6667	68.3333
Mean	70.3333	68.7778	68.7778	70.5556
SD	5.48736	7.95357	5.591	8.87777
Confidential Interval(0.95)	6.20942	9.00015	6.32669	10.046

### Sheet: Supp Fig 1
Average frequency of loss of URA3 function
Strain	Repeat 1					Repeat2					Repeat 3
	Volume spread on YPD plate (10000 times diluted)(µl)	number of clones on YPD plate	Volume spread on 5-FOA plate (µl)	Number of clones on 5-FOA plate	Frequence (10^-6)	Volume spread on YPD plate (10000 times diluted)(µl)	number of clones on YPD plate	Volume spread on 5-FOA plate (µl)	Number of clones on 5-FOA plate	Frequence (10^-6)	Volume spread on YPD plate (10000 times diluted)(µl)	number of clones on YPD plate	Volume spread on 5-FOA plate (µl)	Number of clones on 5-FOA plate	Frequence (10^-6)
KV133(control)	20	120	150	84	9.33333	40	120	400	126	10.5	40	270	200	134	9.92593
RAD52-YFP-tdTomato	100	136	500	56	8.23529	50	164	300	67	6.80894	30	154	200	74	7.20779
RAD27-YFP-tdTomato	20	95	300	64	4.49123	50	100	450	56	6.22222	25	169	150	54	5.32544
Δrad27	20	44	100	500	227.273	200	124	100	118	190.323	30	66	50	250	227.273
Strain	Frequency of loss of URA3			Mean	SD	CI
KV133	9.33333	10.5	9.92593	9.91975	0.583358	1.44914
RAD52-YFP-tdTomato	8.23529	6.80894	7.20779	7.41734	0.735903	1.82808
RAD27-YFP-tdTomato	4.49123	6.22222	5.32544	5.3463	0.865685	2.15048
Δrad27	227.273	190.323	227.273	214.956	21.3332	52.9945
